# Sex chromosomes control vertical transmission of feminizing *Wolbachia* symbionts in an isopod

**DOI:** 10.1101/747444

**Authors:** Thomas Becking, Mohamed Amine Chebbi, Isabelle Giraud, Bouziane Moumen, Tiffany Laverré, Yves Caubet, Jean Peccoud, Clément Gilbert, Richard Cordaux

**Author notes:** Corresponding author: Dr. Richard Cordaux. CG and RC are equal senior authors.

## Abstract

Microbial endosymbiosis is widespread in animals, with major ecological and evolutionary implications. Successful symbiosis relies on efficient vertical transmission through host generations. However, when symbionts negatively affect host fitness, hosts are expected to evolve suppression of symbiont effects or transmission. Here we show that sex chromosomes control vertical transmission of feminizing *Wolbachia* endosymbionts in the isopod *Armadillidium nasatum*. Theory predicts that the invasion of an XY/XX species by cytoplasmic sex ratio distorters is unlikely because it leads to fixation of the unusual (and often lethal or infertile) YY genotype. We demonstrate that *A. nasatum* X and Y sex chromosomes are genetically highly similar and YY individuals are viable and fertile, thereby enabling *Wolbachia* spread in this XY-XX species. Nevertheless, we show that *Wolbachia* cannot drive fixation of YY individuals because infected YY females do not transmit *Wolbachia* to their offspring, unlike XX and XY females. The genetic basis fits the model of a Y-linked recessive allele (associated with an X-linked dominant allele), in which the homozygous state suppresses *Wolbachia* transmission. Moreover, production of all-male progenies by infected YY females restores a balanced sex ratio at the host population level. This suggests that blocking of *Wolbachia* transmission by YY females may have evolved to suppress feminization, thereby offering a whole new perspective on the evolutionary interplay between microbial symbionts and host sex chromosomes.
