## Supplementary material for "Sex chromosomes control vertical transmission of feminizing *Wolbachia* symbionts in an isopod": Suppl Table S1

### Sheet: Table S1
Sex	XY male	XY male	XX female
Sequencing technology	Illumina HiSeq2000	PacBio RS II	Illumina HiSeq2000
Library type	Paired ends	P6C4 chemistry	Paired ends
Insert size (bp)	~250	n/a	~250
Read length (bp)	100	26-52,623	100
Number of individuals	2	36	5
Number of libraries	1	5 (50 SMRT cells)	1
Number of raw reads	657,263,842	6,003,152	651,769,122
Number of nucleotides	65,726,384,200	43,255,951,727	65,176,912,200
Sequencing center	Beckman Coulter Genomics	Genome Québec	Beckman Coulter Genomics
SRA accession number	SRR8759099	SRR8759100	SRR8759101
