## Supplementary material for "Sex chromosomes control vertical transmission of feminizing *Wolbachia* symbionts in an isopod": Suppl Table S2

### Sheet: Table S2
Gene structures	Length (bp)	Proportion of assembly (%)
Genes
Total length of predicted genes	137,895,439	11.27
Number of predicted genes	14.636
Gene mean length	9.422
Exons
Number of predicted exons	96.866
Total length of exons	19,278,210	1.58
Exon mean length	199
Mean exons per gene	7
Introns
Number of predicted introns	83.448
Total length of introns	118,781,689	9.71
Intron mean length	1.445
Mean introns per gene	6
CDS
Total CDS length	15,902,664	1.30
Mean CDS length	1.087
Other
Mean gene density (kb/gene)	83.573
Mean distance between genes	74.151
