## Supplementary material for "Sex chromosomes control vertical transmission of feminizing *Wolbachia* symbionts in an isopod": Suppl Table S3

### Sheet: Table S3
Class of repeat	Repeat name	Count	Cumulated length (bp)	Proportion of genome
DNA		297545	77418455	6.33%
	Academ	174	9864	0.00%
	Academ2	1	59	0.00%
	CMC-Chapaev	7094	365573	0.03%
	CMC-Chapaev-3	9362	3507216	0.29%
	CMC-EnSpm	84698	7854071	0.64%
	CMC-Transib	9367	584639	0.05%
	Crypton	300	12715	0.00%
	Crypton-H	1	581	0.00%
	Crypton-V	1095	57801	0.00%
	Dada	3218	165717	0.01%
	Ginger	25299	1750018	0.14%
	Harbinger	4	271	0.00%
	IS3EU	1643	97672	0.01%
	Kolobok	69	2374	0.00%
	Kolobok-Hydra	4000	260117	0.02%
	Kolobok-T2	3377	194907	0.02%
	MULE-F	1	65	0.00%
	MULE-MuDR	11553	1133856	0.09%
	MULE-NOF	21	3983	0.00%
	Maverick	31812	6702522	0.55%
	Merlin	8968	1658183	0.14%
	Novosib	3011	224819	0.02%
	P	12783	828165	0.07%
	PIF-Harbinger	14070	2261213	0.18%
	PIF-ISL2EU	1708	73229	0.01%
	PiggyBac	984	338809	0.03%
	Sola	9341	1282355	0.10%
	TcMar	2005	101471	0.01%
	TcMar-Ant1	2	150	0.00%
	TcMar-Fot1	14061	1505926	0.12%
	TcMar-ISRm11	191	10885	0.00%
	TcMar-Mariner	6229	2876828	0.24%
	TcMar-Pogo	1	204	0.00%
	TcMar-Sagan	2	168	0.00%
	TcMar-Stowaway	608	29657	0.00%
	TcMar-Tc1	35860	14079329	1.15%
	TcMar-Tc2	610	232467	0.02%
	TcMar-Tigger	3325	1412368	0.12%
	TcMar-m44	1984	211463	0.02%
	Zator	3	297	0.00%
	Zisupton	413	20632	0.00%
	hAT	12581	654996	0.05%
	hAT-Ac	72005	14137816	1.16%
	hAT-Blackjack	3493	564251	0.05%
	hAT-Charlie	18734	3387684	0.28%
	hAT-Pegasus	295	14167	0.00%
	hAT-Restless	1	166	0.00%
	hAT-Tag1	2628	508602	0.04%
	hAT-Tip100	15866	2828467	0.23%
	hAT-Tol2	5125	2035769	0.17%
	hAT-hAT5	21	1590	0.00%
	hAT-hAT6	1	78	0.00%
	hAT-hATm	11660	5352992	0.44%
	hAT-hATw	309	14655	0.00%
	hAT-hATx	639	246058	0.02%
	hAT-hobo	6	923	0.00%
LINE		99520	24576204	2.01%
	Ambal	113	5922	0.00%
	CR1	14386	8352477	0.68%
	CR1-Zenon	235598	148334806	12.13%
	CRE	23	1130	0.00%
	DRE	2483	300077	0.02%
	Dong-R4	4032	1843902	0.15%
	I	4253	2530694	0.21%
	I-Nimb	281	233691	0.02%
	Jockey	7642	6522544	0.53%
	L1	8028	1041174	0.09%
	L1-Tx1	4889	408820	0.03%
	L2	29429	7613621	0.62%
	LOA	201	87798	0.01%
	Penelope	41185	14460700	1.18%
	Proto1	2063	110850	0.01%
	Proto2	521	353620	0.03%
	R1	1155	73602	0.01%
	R2	41099	4947024	0.40%
	R2-Hero	1	26	0.00%
	RTE	65	18617	0.00%
	RTE-BovB	34177	25737036	2.10%
	RTE-RTE	676	287165	0.02%
	RTE-RTEX	1	79	0.00%
	RTE-X	180	12763	0.00%
	Rex-Babar	810	34467	0.00%
	Tad1	62	5607	0.00%
LTR		66542	25631300	2.10%
	Caulimovirus	12	641	0.00%
	Copia	4017	1998090	0.16%
	DIRS	267	12258	0.00%
	ERV	1334	69362	0.01%
	ERV-Foamy	1	15	0.00%
	ERV1	11098	587288	0.05%
	ERV4	11	511	0.00%
	ERVK	5012	207342	0.02%
	ERVL	22	884	0.00%
	Gypsy	83358	26724110	2.18%
	Gypsy-Cigr	1300	1316727	0.11%
	Ngaro	1011	84160	0.01%
	Pao	5885	6557880	0.54%
Other
	DNA_virus	2088	105270	0.01%
RC
	Helitron	16396	1454155	0.12%
Retro		48387	11644099	0.95%
SINE		6165	612040	0.05%
	5S-Sauria-RTE	2	127	0.00%
	7SL	5	1050	0.00%
	Alu	2	83	0.00%
	B4	92	3235	0.00%
	ID	1070	186072	0.02%
	L2	1	94	0.00%
	MIR	474	196936	0.02%
	RTE	1	130	0.00%
	tRNA	6416	629898	0.05%
	tRNA-7SL	4	141	0.00%
	tRNA-C	37	1285	0.00%
	tRNA-Core	5280	884493	0.07%
	tRNA-Core-RTE	1	66	0.00%
	tRNA-Deu-L2	8538	1693823	0.14%
	tRNA-L2	3	84	0.00%
	tRNA-RTE	3	23	0.00%
	tRNA-Sauria	2	171	0.00%
	tRNA-V	4738	769092	0.06%
Unknown		50188	9631841	0.79%
nonLTR		1376	283690	0.02%
total interspersed		1614169	496202190	40.57%
Low_complexity		129024	8518698	0.70%
Satellite		17543	2328129	0.19%
	5S	3	701	0.00%
	subtelo	2	59	0.00%
Simple_repeat		2047530	283101184	23.14%
RNA		39	4727	0.00%
rRNA		367	404406	0.03%
scRNA		2	71	0.00%
snRNA		88	11366	0.00%
srpRNA		1	300	0.00%
tRNA		311	21610	0.00%
Total		3809078	790593441	64.63%
