## Supplementary material for "Sex chromosomes control vertical transmission of feminizing *Wolbachia* symbionts in an isopod": Suppl Table S4

### Sheet: Table S4
ID Scaffold/Contig	Size (bp)	% repeat	% GC	Number of annotated genes	Genes annotation	YGS score	CQ score	Forward primer (5'>3')	Reverse primer (5'>3')	Fragment length (bp)	Melting temperature	PCR results	Individual PCR results (0 = no amplification, 1 = amplification, nt = not tested)
													Thuré - male 1 (Pn6	Thuré - female 1 (Pn6)	Thuré - female 1 (Pn10)	Thuré - female 1 (Pn11)	Thuré - male 1 (NASa22)	Thuré - male 2 (NASa22 )	Thuré - male 1 (NASa31)	Thuré - male 2 (NASa31)	Thuré - pool of 4 females (NASa22 & NASa31)	Thuré - male 1 (Pn6)	Thuré - male 2 (Pn6)	Thuré - pool of 3 females (Pn6)	Thuré - female 1 (Pn21)	Thuré - female 2 (Pn21)	Thuré - pool of 3 females (Pn21)	Uruguay - male 1	Uruguay - male 2	Uruguay - pool of 3 females	Beauvoir - male 1	Beauvoir - male 2	Beauvoir - pool of 3 females
Contig10084	19,864	72.43	30.82	1	Similar to Igf1r: Insulin-like growth factor 1 receptor (Mus musculus)	68.5	0.142937	-	-	-	-	no PCR assay available	nt	nt	nt	nt	nt	nt	nt	nt	nt	nt	nt	nt	nt	nt	nt	nt	nt	nt	nt	nt	nt
Contig1016	16,916	46.93	28.8	1	Similar to cactin: Cactin (Drosophila melanogaster)	77.7	0.115774	-	-	-	-	no PCR assay available	nt	nt	nt	nt	nt	nt	nt	nt	nt	nt	nt	nt	nt	nt	nt	nt	nt	nt	nt	nt	nt
Contig10349	12,920	70.13	30.53	0	-	84.3	0.178891	AGAAGTTGCAGTTCTCTGTTC	GTAGAAGGGTTGTAAATCGGG	88	52°C	male-specific (inter-population level)	1	0	0	0	1	1	1	1	0	1	1	0	0	0	0	1	1	0	1	1	0
								ATTAATCAAGGGTTCCGTCC	ACAGACATCGTGTCATAGTG	267	52°C	male-specific (inter-population level)	1	0	0	0	1	1	1	1	0	1	1	0	0	0	0	1	1	0	1	1	0
Contig10423	57,788	54.99	29.84	1	Similar to cactin: Cactin (Drosophila melanogaster)	65.3	0.310592	TGGAGGGATGAAGAGTATGT	AGACCCTATTTTCGGTTGAC	234	52°C	not male-specific	0	0	0	0	nt	nt	nt	nt	nt	nt	nt	nt	nt	nt	nt	nt	nt	nt	nt	nt	nt
								TGTAACATCCCAACTATCCG	AGTTACCCCAAAACATCCAA	233	52°C	not male-specific	1	1	1	1	nt	nt	nt	nt	nt	nt	nt	nt	nt	nt	nt	nt	nt	nt	nt	nt	nt
Contig11710	6,138	66.55	18.15	0	-	36.8	0.283155	TTATGAAGGCCATTCAGAGTTG	AAAAAGGACACACTGGTTCTC	151	52°C	not male-specific	1	1	1	1	nt	nt	nt	nt	nt	nt	nt	nt	nt	nt	nt	nt	nt	nt	nt	nt	nt
Contig12196	11,111	75.23	17.67	0	-	51.6	0.198824	TCATTCATCCTGTGACGTAG	GGTTGATGCCAAAAATGGTA	266	52°C	not male-specific	1	0	1	1	nt	nt	nt	nt	nt	nt	nt	nt	nt	nt	nt	nt	nt	nt	nt	nt	nt
								TAAGGAATGATTTGGTGCAATG	GACGGAGTTTCAAAAGTGTG	369	52°C	male-specific (intra-family level)	1	0	0	0	1	1	1	1	1	0	1	1	0	1	0	nt	nt	nt	nt	nt	nt
Contig12740	11,489	58.72	30.49	1	Similar to GI13405: Cytosolic Fe-S cluster assembly factor NUBP2 homolog (Drosophila mojavensis)	82.3	0.26161	ATTGAAAGTGAAGTTCCGGG	CCTGCTTCTATTAGACCTCG	322	52°C	male-specific (inter-population level)	1	0	0	0	1	1	1	1	0	1	1	0	0	0	0	1	1	0	1	1	0
Contig12877	6,862	83.17	24.25	0	-	70	0.227243	-	-	-	-	no PCR assay available	nt	nt	nt	nt	nt	nt	nt	nt	nt	nt	nt	nt	nt	nt	nt	nt	nt	nt	nt	nt	nt
Contig13146	98,222	64.4	28.19	4	Similar to Rrp7a: Ribosomal RNA-processing protein 7 homolog A (Mus musculus)	37.3	0.266346	AAGTGTGTATGAGTGGATCG	TAATTACGATCGCTGAGGTG	193	52°C	not male-specific	1	1	1	0	nt	nt	nt	nt	nt	nt	nt	nt	nt	nt	nt	nt	nt	nt	nt	nt	nt
					Similar to Dnajc2: DnaJ homolog subfamily C member 2 (Rattus norvegicus)			GCAGTACCTAGATTAAGCCC	AGGCAAGAAATGGAAGTAGG	234	52°C	not male-specific	1	0	1	1	nt	nt	nt	nt	nt	nt	nt	nt	nt	nt	nt	nt	nt	nt	nt	nt	nt
					Protein of unknown function			TGTTGAAAGTATTTCGTGCG	TTTACGTCCTGTCAGTTGAG	342	52°C	not male-specific	1	0	1	1	nt	nt	nt	nt	nt	nt	nt	nt	nt	nt	nt	nt	nt	nt	nt	nt	nt
					Interleukin enhancer-binding factor 2 homolog (Xenopus tropicalis)			TAAGGCAGTTAACCTGTTCC	TGTGAGTGAAGTCTTGAGTG	374	52°C	not male-specific	1	0	1	1	nt	nt	nt	nt	nt	nt	nt	nt	nt	nt	nt	nt	nt	nt	nt	nt	nt
Contig13774	36,434	65.27	30.81	2	Similar to DHRS11: Dehydrogenase/reductase SDR family member 11 (Gallus gallus)	57.5	0.344188	GCGTGCAAATTGTATTGTTG	ACTGAGAGCTTACTTTCTACG	87	52°C	not male-specific	1	0	1	1	nt	nt	nt	nt	nt	nt	nt	nt	nt	nt	nt	nt	nt	nt	nt	nt	nt
					Similar to SAR2567: Uncharacterized oxidoreductase SAR2567 (Staphylococcus aureus (strain MRSA252))
Contig1466	21,701	58.94	28.6	1	Similar to cactin: Cactin (Drosophila melanogaster)	83.1	0.30466	-	-	-	-	no PCR assay available	nt	nt	nt	nt	nt	nt	nt	nt	nt	nt	nt	nt	nt	nt	nt	nt	nt	nt	nt	nt	nt
Contig14882	13,013	81.52	26.18	0	-	88.5	0.0256388	TGATTCTATGTTAGACGAAAGGT	TCCAGAATTTACAAAACCAACC	128	52°C	male-specific (inter-population level)	1	0	0	0	1	1	1	1	0	1	1	0	0	0	0	1	1	0	1	1	0
Contig1500	13,081	70.06	33.25	0	-	82.9	0.183959	GATTCCACGCTTCATAAAATA	TTACTTGTCTGCAGTAATGG	71	48°C	male-specific (intra-family level)	1	0	0	0	1	1	1	1	1	1	1	1	1	1	1	nt	nt	nt	nt	nt	nt
Contig16138	13,241	79.13	26.4	0	-	50.3	0.14651	-	-	-	-	no PCR assay available	nt	nt	nt	nt	nt	nt	nt	nt	nt	nt	nt	nt	nt	nt	nt	nt	nt	nt	nt	nt	nt
Contig16273	62,171	69.38	30.79	1	Similar to IGF1R: Insulin-like growth factor 1 receptor (Homo sapiens)	66.5	0.344393	TGATACAAAAGGGCCTTCAA	AATTGACAGTTTGGACTGGA	323	52°C	not male-specific	1	0	1	1	nt	nt	nt	nt	nt	nt	nt	nt	nt	nt	nt	nt	nt	nt	nt	nt	nt
Contig16504	3,318	47.62	20.25	0	-	38.1	0.346067	ATCTCAGCAGGTATTTGACC	TTGCATTTTCGACTTGGTTC	287	52°C	not male-specific	1	0	1	1	nt	nt	nt	nt	nt	nt	nt	nt	nt	nt	nt	nt	nt	nt	nt	nt	nt
Contig17973	7,932	84.95	24.92	0	-	65.6	0.279051	-	-	-	-	no PCR assay available	nt	nt	nt	nt	nt	nt	nt	nt	nt	nt	nt	nt	nt	nt	nt	nt	nt	nt	nt	nt	nt
Contig18301	4,483	37.36	36.74	0	-	61.3	0.346526	-	-	-	-	no PCR assay available	nt	nt	nt	nt	nt	nt	nt	nt	nt	nt	nt	nt	nt	nt	nt	nt	nt	nt	nt	nt	nt
Contig18620	36,966	59.72	24.83	0	-	61.8	0.251938	-	-	-	-	no PCR assay available	nt	nt	nt	nt	nt	nt	nt	nt	nt	nt	nt	nt	nt	nt	nt	nt	nt	nt	nt	nt	nt
Contig18794	40,823	71.96	21.95	2	Protein of unknown function	52.9	0.340845	AAAAATAAACTTTCATTGCCT	AAAGTGAACGTTTCTCATAAC	70	48°C	male-specific (intra-family level)	1	0	0	0	1	1	1	1	1	1	1	1	1	1	1	0	0	0	0	0	0
					Protein of unknown function			TTAGGCTTTCCATAGTTTCCTT	CCTCAAAGGGGGAATTTTCA	136	52°C	not male-specific	1	0	1	0	nt	nt	nt	nt	nt	nt	nt	nt	nt	nt	nt	nt	nt	nt	nt	nt	nt
Contig18878	20,305	74.24	33.56	0	-	76	0.164437	TCTGTCGCCTCTATCTAGTC	TAGATTTACCGAAGCAGCAC	142	52°C	not male-specific	1	0	1	1	nt	nt	nt	nt	nt	nt	nt	nt	nt	nt	nt	nt	nt	nt	nt	nt	nt
Contig18908	27,972	58.56	27.71	0	-	88.2	0.0927069	ATCGATTGAGTGAGGGGTTA	TTTAACCCACCATTACCCAC	135	52°C	male-specific (inter-population level)	1	0	0	0	1	1	1	1	0	1	1	0	0	0	0	1	1	0	1	1	0
Contig18922	11,385	58.66	25.43	0	-	39.5	0.207954	-	-	-	-	no PCR assay available	nt	nt	nt	nt	nt	nt	nt	nt	nt	nt	nt	nt	nt	nt	nt	nt	nt	nt	nt	nt	nt
Contig19229	31,037	52.19	24.93	0	-	42.5	0.339836	GATATCCAGTGATGAGAAGTG	GGCGATGAAAAGACTATGTT	223	50°C	not male-specific	1	0	1	1	nt	nt	nt	nt	nt	nt	nt	nt	nt	nt	nt	nt	nt	nt	nt	nt	nt
								CGTAGAAGGACCTGAGTTTC	AAACTTGCCCTAATGTCCTG	414	50°C	not male-specific	0	0	0	0	nt	nt	nt	nt	nt	nt	nt	nt	nt	nt	nt	nt	nt	nt	nt	nt	nt
Contig19247	8,665	52.72	21.08	0	-	81.4	0.0425586	GAGTGGATATGGGCATTCTT	TCACGTTCCCAAGTACTAAC	453	50°C	not male-specific	0	0	0	0	nt	nt	nt	nt	nt	nt	nt	nt	nt	nt	nt	nt	nt	nt	nt	nt	nt
Contig19797	17,424	65.35	28.97	0	-	74.7	0.243118	TCTAATTATCCCCTTGCCAC	GTCACAGGAATACGGAAAAC	245	52°C	not male-specific	1	0	1	1	nt	nt	nt	nt	nt	nt	nt	nt	nt	nt	nt	nt	nt	nt	nt	nt	nt
								CGCGCGCTATGCTTTTA	ATTCGACACGAATTGGGC	80	52°C	male-specific (intra-family level)	1	0	0	0	1	1	1	1	1	1	1	1	0	0	1	nt	nt	nt	nt	nt	nt
Contig2012	28,819	51.01	31.59	3	Protein of unknown function	55.6	0.339222	-	-	-	-	no PCR assay available	nt	nt	nt	nt	nt	nt	nt	nt	nt	nt	nt	nt	nt	nt	nt	nt	nt	nt	nt	nt	nt
					Protein of unknown function
					Protein of unknown function
Contig2020	20,898	32.7	27.81	0	-	92.1	0.263657	ATAATGACAGCCCCTACCA	GTTGACTGGGTAGGTATGTG	172	52°C	male-specific (intra-family level)	1	0	0	0	0	0	0	0	0	0	0	0	0	0	0	nt	nt	nt	nt	nt	nt
Contig20354	14,158	68.8	28.47	0	-	62.2	0.288589	ACGTTTGTGAAAAGGCTAAC	GTAGAAACACCGAAACGAAG	393	50°C	not male-specific	nt	nt	nt	nt	nt	nt	nt	nt	nt	nt	nt	nt	nt	nt	nt	nt	nt	nt	nt	nt	nt
								TTTAGTTATTTCGAGAACGCTG	AAAAAGAACCAGGAAGTGATAG	70	50°C	male-specific (intra-family level)	1	0	0	0	0	1	0	0	0	0	0	1	1	0	1	nt	nt	nt	nt	nt	nt
								TTCCTCCCTTTTTCGTCTTG	AATGGTTGATTACTGCTGGG	601	50°C	not male-specific	nt	nt	nt	nt	nt	nt	nt	nt	nt	nt	nt	nt	nt	nt	nt	nt	nt	nt	nt	nt	nt
Contig20838	8,101	65.83	24.6	0	-	42.3	0.182658	-	-	-	-	no PCR assay available	nt	nt	nt	nt	nt	nt	nt	nt	nt	nt	nt	nt	nt	nt	nt	nt	nt	nt	nt	nt	nt
Contig20874	9,353	52.84	19.38	0	-	82	0.254359	-	-	-	-	no PCR assay available	nt	nt	nt	nt	nt	nt	nt	nt	nt	nt	nt	nt	nt	nt	nt	nt	nt	nt	nt	nt	nt
Contig20944	35,638	49.64	24.31	0	-	63.8	0.30374	-	-	-	-	no PCR assay available	nt	nt	nt	nt	nt	nt	nt	nt	nt	nt	nt	nt	nt	nt	nt	nt	nt	nt	nt	nt	nt
Contig21251	11,615	82.51	21.53	0	-	66.4	0.191454	ATACAGAACAGCCTTGAACAG	CATAAACGTTACCTCGCTGA	523	52°C	not male-specific	1	1	1	1	nt	nt	nt	nt	nt	nt	nt	nt	nt	nt	nt	nt	nt	nt	nt	nt	nt
								CAGTTGCGGAAAAGGAATAA	TAAGACTCTTGTGGTCGAAG	177	50°C	not male-specific	1	0	1	1	nt	nt	nt	nt	nt	nt	nt	nt	nt	nt	nt	nt	nt	nt	nt	nt	nt
								AATCATGACGTTGAAAGCC	ATTATTGATGATCGTTGCTGG	445	50°C	male-specific (inter-population level)	1	0	0	0	1	1	1	1	0	1	1	0	0	0	0	1	1	0	1	1	0
Contig21345	1,102	98.73	20.69	0	-	44.9	0.291277	-	-	-	-	no PCR assay available	nt	nt	nt	nt	nt	nt	nt	nt	nt	nt	nt	nt	nt	nt	nt	nt	nt	nt	nt	nt	nt
Contig21607	10,037	54.74	29.09	0	-	75.5	0.297635	-	-	-	-	no PCR assay available	nt	nt	nt	nt	nt	nt	nt	nt	nt	nt	nt	nt	nt	nt	nt	nt	nt	nt	nt	nt	nt
Contig21692	20,993	64.63	29.94	0	-	46.7	0.346698	-	-	-	-	no PCR assay available	nt	nt	nt	nt	nt	nt	nt	nt	nt	nt	nt	nt	nt	nt	nt	nt	nt	nt	nt	nt	nt
Contig21753	5,870	82.66	25.96	0	-	83.7	0.157652	-	-	-	-	no PCR assay available	nt	nt	nt	nt	nt	nt	nt	nt	nt	nt	nt	nt	nt	nt	nt	nt	nt	nt	nt	nt	nt
Contig21967	11,882	52.79	21.56	1	Protein of unknown function	61.2	0.292344	CACATGGATGTAGATGCAGA	CGAATACTATCGTGGATGATG	119	52°C	not male-specific	1	0	1	1	nt	nt	nt	nt	nt	nt	nt	nt	nt	nt	nt	nt	nt	nt	nt	nt	nt
								GCTAAATGGTCTCTCTTGGT	GTACAATCCCTGTCAAACAC	172	52°C	not male-specific	1	0	1	0	nt	nt	nt	nt	nt	nt	nt	nt	nt	nt	nt	nt	nt	nt	nt	nt	nt
Contig22047	20,211	60.28	29.7	0	-	81.4	0.307693	-	-	-	-	no PCR assay available	nt	nt	nt	nt	nt	nt	nt	nt	nt	nt	nt	nt	nt	nt	nt	nt	nt	nt	nt	nt	nt
Contig22080	11,493	75.59	31.47	0	-	40.1	0.221425	ATCACACAGAGACTGGATGT	CTGCCCAAATTTTCCTGTCT	221	52°C	male-specific (intra-population level)	1	0	0	0	1	1	1	1	0	1	1	0	0	0	0	1	1	1	1	1	1
								CTTGATGAGGTTACCACCAC	GTTTGAGGAGCCTTAGAAGC	446	50°C	male-specific (intra-family level)	1	0	0	0	1	1	1	1	0	0	1	1	1	1	1	nt	nt	nt	nt	nt	nt
								TCTGGACACTAATGAGAACG	AAGTTTCAGTGTTGACGGAT	338	52°C	male-specific (intra-population level)	1	0	0	0	1	1	1	1	0	1	1	0	0	0	0	1	1	1	1	1	1
Contig22194	15,051	47.8	25.1	0	-	51.2	0.32188	GTTTCTTCTAGGGAAATCGGT	AAAAACGACACCCGATTCAT	126	50°C	not male-specific	0	0	0	0	nt	nt	nt	nt	nt	nt	nt	nt	nt	nt	nt	nt	nt	nt	nt	nt	nt
Contig22647	30,329	68.03	27.22	1	Protein of unknown function	41.1	0.329844	-	-	-	-	no PCR assay available	nt	nt	nt	nt	nt	nt	nt	nt	nt	nt	nt	nt	nt	nt	nt	nt	nt	nt	nt	nt	nt
Contig22725	29,596	85.27	31.87	0	-	86.9	0.0576112	-	-	-	-	no PCR assay available	nt	nt	nt	nt	nt	nt	nt	nt	nt	nt	nt	nt	nt	nt	nt	nt	nt	nt	nt	nt	nt
Contig22840	15,392	82.29	28.76	0	-	55.1	0.102857	-	-	-	-	no PCR assay available	nt	nt	nt	nt	nt	nt	nt	nt	nt	nt	nt	nt	nt	nt	nt	nt	nt	nt	nt	nt	nt
Contig23038	19,149	68.1	21.17	0	-	83.8	0.196323	GAGATTGGAAATATGTCTGCG	ATCAGTGTTAGGGTCTTTCG	133	52°C	male-specific (intra-population level)	1	0	0	0	1	1	1	1	0	1	1	0	0	0	0	1	1	1	1	1	0
								TGACTTGAACTTAGACTCGGAC	ACACATACACACAACTGCATC	71	52°C	male-specific (intra-population level)	1	0	0	0	1	1	1	1	0	1	1	0	0	0	0	1	1	1	1	1	0
Contig23376	11,100	71.85	29	0	-	86.5	0.0944158	TCAAAAGTGATGAGTCCGTT	TAAGTTTACGATGGGAGCAG	410	52°C	not male-specific	0	0	0	0	nt	nt	nt	nt	nt	nt	nt	nt	nt	nt	nt	nt	nt	nt	nt	nt	nt
								AATATTTACCCTAGCCACCG	CCCCTTACGTGAAACTAGAG	292	52°C	not male-specific	0	0	0	0	nt	nt	nt	nt	nt	nt	nt	nt	nt	nt	nt	nt	nt	nt	nt	nt	nt
Contig23591	6,032	86.16	23.96	0	-	49.4	0.152851	TTTCAACAAAGGGAATGTGC	AAAAATTTTGCTGAAGCCGA	345	52°C	male-specific (intra-population level)	1	0	0	0	1	1	1	1	1	0	1	1	1	1	1	nt	nt	nt	nt	nt	nt
Contig23796	9,108	86.87	19.06	0	-	71.2	0.0890588	-	-	-	-	no PCR assay available	nt	nt	nt	nt	nt	nt	nt	nt	nt	nt	nt	nt	nt	nt	nt	nt	nt	nt	nt	nt	nt
Contig23961	9,614	74.61	26.13	0	-	39.6	0.346999	CAAAGGACAGTTCGTCTTCTA	GGTTAACTGATGAATGGAAAAGG	162	52°C	male-specific (intra-population level)	1	0	0	0	1	1	0	0	0	0	0	1	1	0	1	nt	nt	nt	nt	nt	nt
Contig24473	15,626	77.45	25.85	0	-	75.1	0.14725	TTTGAAGAGCAAATGTTCCG	TCTCTTTCAAGATTTCAGCTTC	84	50°C	male-specific (intra-family level)	1	0	0	0	0	0	1	1	1	1	1	1	1	1	1	nt	nt	nt	nt	nt	nt
								TTCGCAAGAAGATATGAGGC	CAATTTTCAACCTACCCGGA	121	50°C	not male-specific	0	0	0	0	nt	nt	nt	nt	nt	nt	nt	nt	nt	nt	nt	nt	nt	nt	nt	nt	nt
Contig24680	1,186	44.69	16.53	0	-	40.6	0.298983	ACCAACACTACACTTACACAC	AACGCGTTGCAAATTTTACC	410	52°C	male-specific (intra-family level)	1	0	0	0	1	1	1	1	1	0	1	1	1	1	1	nt	nt	nt	nt	nt	nt
Contig24784	13,176	66.61	26.84	0	-	76.7	0.0599071	TTTCTAAGCCACAAAACAGG	TGTTATAACCCACACGAGAG	94	50°C	male-specific (inter-population level)	1	0	0	0	1	1	1	1	0	1	1	0	0	0	0	1	1	0	1	1	0
								GGAATAAAATTGAAACGAGGA	GTTCGTTATCAGAGAGACTG	73	48°C	male-specific (inter-population level)	1	0	0	0	1	1	1	1	0	1	1	0	0	0	0	1	1	0	1	1	0
Contig24933	13,630	84.28	24.01	0	-	79.8	0.113631	AAATTACCCTCCCGTCTTTG	TTAGTCAGATAAGTGCGGC	195	52°C	male-specific (intra-family level)	1	0	0	0	0	0	1	1	1	1	1	1	1	1	1	nt	nt	nt	nt	nt	nt
Contig25053	24,311	46.56	26.71	1	Similar to Ankrd7: Ankyrin repeat domain-containing protein 7 (Mus musculus)	80.9	0.10438	CGAAGTAGCAAAGGTGAGT	GGAGTCCTCCCTTCATTATC	203	52°C	male-specific (inter-population level)	1	0	0	0	1	1	1	1	0	1	1	0	0	0	0	1	1	0	1	1	0
								GAAGTTTTCCGCTCCTATCT	AATGTACGGGATAACGAAGG	380	52°C	male-specific (intra-family level)	1	0	0	0	0	0	0	0	0	0	0	0	0	0	0	nt	nt	nt	nt	nt	nt
Contig25062	4,263	51.56	16.51	0	-	78.2	0.25921	-	-	-	-	no PCR assay available	nt	nt	nt	nt	nt	nt	nt	nt	nt	nt	nt	nt	nt	nt	nt	nt	nt	nt	nt	nt	nt
Contig25172	4,445	53.45	22.25	0	-	42.1	0.186252	-	-	-	-	no PCR assay available	nt	nt	nt	nt	nt	nt	nt	nt	nt	nt	nt	nt	nt	nt	nt	nt	nt	nt	nt	nt	nt
Contig25241	7,592	67.89	20.68	0	-	89.1	0.160991	-	-	-	-	no PCR assay available	nt	nt	nt	nt	nt	nt	nt	nt	nt	nt	nt	nt	nt	nt	nt	nt	nt	nt	nt	nt	nt
Contig25385	7,932	66.24	26.16	0	-	67.9	0.171484	CCTTATCAATCCATTCAACG	TTTTATTTCCGAGGCAACG	425	48°C	not male-specific	0	0	0	0	nt	nt	nt	nt	nt	nt	nt	nt	nt	nt	nt	nt	nt	nt	nt	nt	nt
Contig25392	13,084	90.66	28.74	0	-	90.9	0.266661	ATGTGATATCTTCACGGACG	CTGGCTTTCTGTTGAAGTTG	557	50°C	not male-specific	0	0	0	0	nt	nt	nt	nt	nt	nt	nt	nt	nt	nt	nt	nt	nt	nt	nt	nt	nt
Contig25447	2,565	48.85	28.69	0	-	81.7	0.207314	-	-	-	-	no PCR assay available	nt	nt	nt	nt	nt	nt	nt	nt	nt	nt	nt	nt	nt	nt	nt	nt	nt	nt	nt	nt	nt
Contig25770	11,360	78.63	19.56	0	-	49.7	0.315551	-	-	-	-	no PCR assay available	nt	nt	nt	nt	nt	nt	nt	nt	nt	nt	nt	nt	nt	nt	nt	nt	nt	nt	nt	nt	nt
Contig25798	16,566	69.56	29.21	0	-	69.3	0.345411	CTTTGGTCGTTTGGAAGATG	CGAAGCTGATGAATTTACGG	397	52°C	male-specific (intra-family level)	1	0	0	0	0	0	1	1	1	1	1	1	0	1	0	nt	nt	nt	nt	nt	nt
Contig26437	7,836	57.5	34.02	0	-	39.1	0.334582	-	-	-	-	no PCR assay available	nt	nt	nt	nt	nt	nt	nt	nt	nt	nt	nt	nt	nt	nt	nt	nt	nt	nt	nt	nt	nt
Contig26529	6,231	55.45	24.39	0	-	37.9	0.288606	ATCAGCTCATTGGCATATCG	GCCTAATTAAGTGTGAAAAAGC	115	50°C	not male-specific	1	1	1	1	nt	nt	nt	nt	nt	nt	nt	nt	nt	nt	nt	nt	nt	nt	nt	nt	nt
								ACCATTTTGTCTTTTCCCCT	AAGTTCGCGGATTTGATTTC	248	52°C	not male-specific	1	1	1	1	nt	nt	nt	nt	nt	nt	nt	nt	nt	nt	nt	nt	nt	nt	nt	nt	nt
								CGTTGGAAGTTATTGAGTGT	AGTCTTCAGTTTCCTTCGTAA	267	50°C	not male-specific	0	0	0	0	nt	nt	nt	nt	nt	nt	nt	nt	nt	nt	nt	nt	nt	nt	nt	nt	nt
Contig26983	7,939	79.64	35.6	0	-	45.6	0.293331	-	-	-	-	no PCR assay available	nt	nt	nt	nt	nt	nt	nt	nt	nt	nt	nt	nt	nt	nt	nt	nt	nt	nt	nt	nt	nt
Contig2827	8,746	80.06	26.31	0	-	74.4	0.279718	-	-	-	-	no PCR assay available	nt	nt	nt	nt	nt	nt	nt	nt	nt	nt	nt	nt	nt	nt	nt	nt	nt	nt	nt	nt	nt
Contig3690	11,493	82.28	32.69	0	-	38.2	0.255874	GAAATAGCCGTGGTTAATGG	ACAAGACTGATTTCTCCACG	154	52°C	not male-specific	1	1	0	0	nt	nt	nt	nt	nt	nt	nt	nt	nt	nt	nt	nt	nt	nt	nt	nt	nt
								GGATTCGAAGAGGAATCCG	GGATTCGGATTCGGGTAAT	102	50°C	male-specific (intra-family level)	1	0	0	0	1	1	1	1	0	0	1	1	1	1	1	nt	nt	nt	nt	nt	nt
Contig3887	32,671	63.82	28.37	0	-	37.1	0.309025	ATCCCTACTGTAAAGGGACA	ATATCCCGAATTATGGCGTC	281	52°C	not male-specific	1	1	1	1	nt	nt	nt	nt	nt	nt	nt	nt	nt	nt	nt	nt	nt	nt	nt	nt	nt
								TAGCTGAACAAACTACCACC	GAGCAAATTTGTTTTGCGAC	326	50°C	not male-specific	0	0	0	0	nt	nt	nt	nt	nt	nt	nt	nt	nt	nt	nt	nt	nt	nt	nt	nt	nt
								GGAACTGGAACTCCTAACTG	GATTAAGAGTCTGCGAAGGT	289	52°C	male-specific (inter-population level)	1	0	0	0	1	1	1	1	0	1	1	0	0	0	0	1	1	0	1	1	0
Contig5362	23,697	42.64	33.12	0	-	79	0.235209	-	-	-	-	no PCR assay available	nt	nt	nt	nt	nt	nt	nt	nt	nt	nt	nt	nt	nt	nt	nt	nt	nt	nt	nt	nt	nt
Contig5978	4,768	91.74	34.58	0	-	57	0.131483	-	-	-	-	no PCR assay available	nt	nt	nt	nt	nt	nt	nt	nt	nt	nt	nt	nt	nt	nt	nt	nt	nt	nt	nt	nt	nt
Contig6027	9,707	83.03	31.58	0	-	45.4	0.24653	TAGGCTTGTCCTGTAGACAT	TAGTAAGGAAAGCTCCATGC	188	50°C	not male-specific	0	0	0	0	nt	nt	nt	nt	nt	nt	nt	nt	nt	nt	nt	nt	nt	nt	nt	nt	nt
Contig636	9,339	68.58	24.45	0	-	59.6	0.168201	CAAGCGACAAACACATACTG	TGACATCAGCCACAAGAATC	372	52°C	male-specific (intra-family level)	1	0	0	0	0	0	0	0	0	0	0	0	0	0	0	nt	nt	nt	nt	nt	nt
								AAAAATTTGACCGCTAGCTC	CCTAATCACCAATCAGACCC	306	50°C	not male-specific	0	0	0	0	nt	nt	nt	nt	nt	nt	nt	nt	nt	nt	nt	nt	nt	nt	nt	nt	nt
Contig8166	19,829	85.88	29.31	0	-	54.8	0.252519	-	-	-	-	no PCR assay available	nt	nt	nt	nt	nt	nt	nt	nt	nt	nt	nt	nt	nt	nt	nt	nt	nt	nt	nt	nt	nt
Contig8411	27,836	53.13	28.69	0	-	70	0.237156	GACGACAGATTTTGGACAGT	AGCAACTGCCTTGTTTACTT	559	52°C	male-specific (inter-population level)	1	0	0	0	1	1	1	1	0	1	1	0	0	0	0	1	1	0	1	1	0
								TATGGTCCTGTTTTATCCGT	GAATGGAGAATCTGGTCGTC	96	52°C	not male-specific	1	1	1	1	nt	nt	nt	nt	nt	nt	nt	nt	nt	nt	nt	nt	nt	nt	nt	nt	nt
Contig8830	29,136	71.65	29.59	0	-	35.4	0.139406	GGCGGATATAAAACGGATTG	TTCTAAAGGTGACGAGAGTG	487	52°C	not male-specific	1	1	1	0	nt	nt	nt	nt	nt	nt	nt	nt	nt	nt	nt	nt	nt	nt	nt	nt	nt
								ATGGGATGCCTAAAACTCTC	TTTGAAGCCCGAATCATACT	366	52°C	not male-specific	1	1	1	0	nt	nt	nt	nt	nt	nt	nt	nt	nt	nt	nt	nt	nt	nt	nt	nt	nt
Contig9146	12,105	71.14	32.15	0	-	66.4	0.266935	-	-	-	-	no PCR assay available	nt	nt	nt	nt	nt	nt	nt	nt	nt	nt	nt	nt	nt	nt	nt	nt	nt	nt	nt	nt	nt
Contig9497	4,928	30.22	30.5	0	-	78.8	0.171656	-	-	-	-	no PCR assay available	nt	nt	nt	nt	nt	nt	nt	nt	nt	nt	nt	nt	nt	nt	nt	nt	nt	nt	nt	nt	nt
Contig9835	8,129	48.51	31.05	0	-	47.5	0.195671	-	-	-	-	no PCR assay available	nt	nt	nt	nt	nt	nt	nt	nt	nt	nt	nt	nt	nt	nt	nt	nt	nt	nt	nt	nt	nt
