## Supplementary material for "Sex chromosomes control vertical transmission of feminizing *Wolbachia* symbionts in an isopod": Suppl Table S5

### Sheet: Table S5
		Standard PCR							Quantitative PCR
		control	control	Wolbachia	Wolbachia	Y chromosome	Y chromosome	Sex chromosome genotype	Y chromosome (contig10349)	Y chromosome (contig10349)	Y chromosome (contig10349)	Y chromosome (contig10349)	autosome (EF2)	autosome (EF2)	autosome (EF2)	autosome (EF2)		Sex chromosome	Sex chromosome genotype	Sex chromosome genotype
progeny ID	individual	CO1	18S rRNA	wsp	ftsZ	contig12740	contig18908	(inferred from PCR & pedigree)	Ct replicate 1	Ct replicate 2	mean Ct	deviation	Ct replicate 1	Ct replicate 2	mean Ct	deviation	Delta Ct	to autosome ratio	(quantitative PCR)	(all combined)
II-F1-1	mother	nt	nt	nt	nt	nt	nt	??	40	40	40	0	29.49	28.74	29.115	0.375	10.885	0.000528796	XX	XX
II-F1-1	father	n/a	n/a	n/a	n/a	n/a	n/a	?Y	n/a	n/a	n/a	n/a	n/a	n/a	n/a	n/a	n/a	n/a	n/a	?Y
I-F1-1	mother	nt	nt	nt	nt	nt	nt	XY	33.14	33.06	33.1	0.04	31.47	31.95	31.71	0.24	1.39	0.381565	XY	XY
I-F1-1	father	n/a	n/a	n/a	n/a	n/a	n/a	XY	n/a	n/a	n/a	n/a	n/a	n/a	n/a	n/a	n/a	n/a	n/a	XY
II-F2-1	mother	+	+	+	+	+	+	?Y	28.5	28.76	28.63	0.13	27.15	27.48	27.315	0.165	1.315	0.401925	XY	XY
II-F2-1	father	nt	nt	nt	nt	nt	nt	?Y	27.31	27.42	27.365	0.055	27.21	27.17	27.19	0.02	0.175	0.885768	YY	YY
I-F2-3	mother	+	+	+	+	-	-	XX	failed	failed	n/a	n/a	failed	failed	n/a	n/a	n/a	n/a	n/a	XX
I-F2-3	father	nt	nt	nt	nt	nt	nt	XY	31	31.23	31.115	0.115	30.11	29.99	30.05	0.06	1.065	0.477973	XY	XY
II-F2-2	mother	+	+	+	+	+	+	?Y	28.63	28.62	28.625	0.005	27.57	27.59	27.58	0.01	1.045	0.484645	XY	XY
II-F2-2	father	nt	nt	nt	nt	nt	nt	XY	25.96	26.1	26.03	0.07	24.91	24.88	24.895	0.015	1.12	0.460094	XY	XY
I-F2-1	mother	+	+	+	+	-	-	XX	40	40	40	0	27.71	27.76	27.735	0.025	12.29	0.000199683	XX	XX
I-F2-1	father	nt	nt	nt	nt	nt	nt	XY	26.07	26.15	26.11	0.04	25.21	25.07	25.14	0.07	0.9	0.535887	XY	XY
I-F2-2	mother	+	+	+	+	+	+	YY	failed	failed	n/a	n/a	failed	failed	n/a	n/a	n/a	n/a	n/a	YY
I-F2-2	father	nt	nt	nt	nt	nt	nt	XY	29.71	30.01	29.86	0.15	28.43	28.49	28.46	0.03	1.43	0.371131	XY	XY
II-F3-1	mother	+	+	+	+	+	+	YY	24.8	24.51	24.655	0.145	24.5	24.57	24.535	0.035	0.155	0.898132	YY	YY
II-F3-1	father	nt	nt	nt	nt	nt	nt	XY	25.89	25.83	25.86	0.03	24.73	25.11	24.92	0.19	0.94	0.521233	XY	XY
II-F3-2	mother	+	+	+	+	+	+	YY	22.68	22.82	22.75	0.07	22.79	22.52	22.655	0.135	0.095	0.936272	YY	YY
II-F3-2	father	nt	nt	nt	nt	nt	nt	XY	25.62	25.51	25.565	0.055	24.29	23.92	24.105	0.185	1.46	0.363493	XY	XY
I-F3-4	mother	+	+	+	+	-	-	XX	31.53	31.9	31.715	0.185	22.67	22.69	22.68	0.01	9.035	0.00190631	XX	XX
I-F3-4	father	nt	nt	nt	nt	nt	nt	XY	25.52	25.56	25.54	0.02	24.36	24.59	24.475	0.115	1.065	0.477973	XY	XY
I-F3-3	mother	+	+	+	+	-	-	XX	failed	failed	n/a	n/a	failed	failed	n/a	n/a	n/a	n/a	n/a	XX
I-F3-3	father	nt	nt	nt	nt	nt	nt	XY	failed	failed	n/a	n/a	failed	failed	n/a	n/a	n/a	n/a	n/a	XY
II-F3-3	mother	+	+	+	+	+	+	YY	21.63	21.65	21.64	0.01	21.52	21.81	21.665	0.145	0.12	0.920188	YY	YY
II-F3-3	father	nt	nt	nt	nt	nt	nt	XY	24.97	24.54	24.755	0.215	23.56	23.61	23.585	0.025	1.195	0.436786	XY	XY
I-F3-2	mother	+	+	+	+	-	-	XX	40	40	40	0	24.32	23.79	24.055	0.265	15.945	1.58517e-05	XX	XX
I-F3-2	father	nt	nt	nt	nt	nt	nt	XY	27.48	27.84	27.66	0.18	26.33	26.68	26.505	0.175	1.155	0.449066	XY	XY
I-F3-1	mother	+	+	+	+	+	+	XY	25.18	25.44	25.31	0.13	24.22	23.85	24.035	0.185	1.275	0.413225	XY	XY
I-F3-1	father	nt	nt	nt	nt	nt	nt	XY	26.64	26.14	26.39	0.25	24.99	25.46	25.225	0.235	1.4	0.378929	XY	XY
I-F4-5	mother	+	+	+	+	-	-	XX	n/a	n/a	n/a	n/a	n/a	n/a	n/a	n/a	n/a	n/a	n/a	XX
I-F4-5	father	nt	nt	nt	nt	nt	nt	XY	n/a	n/a	n/a	n/a	n/a	n/a	n/a	n/a	n/a	n/a	n/a	XY
I-F4-6	mother	+	+	+	+	+	+	XY	29.58	28.95	29.265	0.315	27.95	28.38	28.165	0.215	1.1	0.466516	XY	XY
I-F4-6	father	nt	nt	nt	nt	nt	nt	XY	27.64	27.26	27.45	0.19	26.24	26.12	26.18	0.06	1.21	0.432269	XY	XY
I-F4-4	mother	+	+	+	+	-	-	XX	n/a	n/a	n/a	n/a	n/a	n/a	n/a	n/a	n/a	n/a	n/a	XX
I-F4-4	father	nt	nt	nt	nt	nt	nt	XY	n/a	n/a	n/a	n/a	n/a	n/a	n/a	n/a	n/a	n/a	n/a	XY
I-F4-1	mother	+	+	+	+	-	-	XX	40	40	40	0	31.62	31.23	31.425	0.195	8.575	0.00262221	XX	XX
I-F4-1	father	nt	nt	nt	nt	nt	nt	XY	25.84	25.81	25.825	0.015	24.55	24.57	24.56	0.01	1.275	0.413225	XY	XY
I-F4-2	mother	+	+	+	+	-	-	XX	n/a	n/a	n/a	n/a	n/a	n/a	n/a	n/a	n/a	n/a	n/a	XX
I-F4-2	father	nt	nt	nt	nt	nt	nt	XY	n/a	n/a	n/a	n/a	n/a	n/a	n/a	n/a	n/a	n/a	n/a	XY
I-F4-3	mother	+	+	+	+	-	-	XX	40	40	40	0	24.12	24.14	24.13	0.01	15.88	1.65823e-05	XX	XX
I-F4-3	father	nt	nt	nt	nt	nt	nt	XY	27.88	27.92	27.9	0.02	26.61	26.54	26.575	0.035	1.29	0.408951	XY	XY
I-F2-2	offspring 1	+	+	-	-	+	+	?Y	28.25	28.17	28.21	0.04	28.13	28.5	28.315	0.185	-0.105	1.07549	YY	YY
I-F2-2	offspring 2	+	+	-	-	+	+	?Y	27.33	27.23	27.28	0.05	26.69	26.46	26.575	0.115	0.705	0.613442	XY	XY
I-F2-2	offspring 3	+	+	-	-	+	+	?Y	28.15	28.64	28.395	0.245	27.43	27.51	27.47	0.04	0.925	0.526681	XY	XY
I-F2-2	offspring 4	+	+	-	-	+	+	?Y	28.38	28.69	28.535	0.155	27.22	27.13	27.175	0.045	1.36	0.389582	XY	XY
I-F2-2	offspring 5	+	+	-	-	+	+	?Y	27.98	27.43	27.705	0.275	27.81	27.61	27.71	0.1	-0.005	1.00347	YY	YY
I-F2-2	offspring 6	+	+	-	-	+	+	?Y	26.68	26.45	26.565	0.115	26.63	26.66	26.645	0.015	-0.08	1.05702	YY	YY
I-F2-2	offspring 7	+	+	-	-	+	+	?Y	27.91	27.83	27.87	0.04	26.47	26.48	26.475	0.005	1.395	0.380245	XY	XY
I-F2-2	offspring 8	+	+	-	-	+	+	?Y	29.19	29.09	29.14	0.05	27.7	27.73	27.715	0.015	1.425	0.372419	XY	XY
I-F2-2	offspring 9	+	+	-	-	+	+	?Y	27.94	27.85	27.895	0.045	28.01	27.73	27.87	0.14	0.025	0.982821	YY	YY
I-F2-2	offspring 10	+	+	-	-	+	+	?Y	27.43	27.45	27.44	0.01	26.56	26.46	26.51	0.05	0.93	0.524858	XY	XY
I-F2-2	offspring 11	+	+	-	-	+	+	?Y	29	29.29	29.145	0.145	27.81	27.87	27.84	0.03	1.305	0.404721	XY	XY
I-F2-2	offspring 12	+	+	-	-	+	+	?Y	26.99	26.72	26.855	0.135	25.59	25.26	25.425	0.165	1.43	0.371131	XY	XY
I-F2-2	offspring 13	+	+	-	-	+	+	?Y	28.3	28.21	28.255	0.045	27.16	27.1	27.13	0.03	1.125	0.458502	XY	XY
I-F2-2	offspring 14	+	+	-	-	+	+	?Y	27.18	26.96	27.07	0.11	27.03	27.1	27.065	0.035	0.005	0.99654	YY	YY
I-F2-2	offspring 15	+	+	-	-	+	+	?Y	26.62	26.87	26.745	0.125	26.99	26.97	26.98	0.01	-0.235	1.17691	YY	YY
I-F2-2	offspring 16	+	+	-	-	+	+	?Y	29.13	29.02	29.075	0.055	27.71	27.52	27.615	0.095	1.46	0.363493	XY	XY
I-F2-2	offspring 17	+	+	-	-	+	+	?Y	27.56	27.62	27.59	0.03	27.42	27.65	27.535	0.115	0.055	0.962594	YY	YY
I-F2-2	offspring 18	+	+	-	-	+	+	?Y	28.5	28.57	28.535	0.035	28.23	28.73	28.48	0.25	0.055	0.962594	YY	YY
I-F2-2	offspring 19	+	+	-	-	+	+	?Y	27.62	27.58	27.6	0.02	26.44	26.49	26.465	0.025	1.135	0.455335	XY	XY
I-F2-2	offspring 20	+	+	-	-	+	+	?Y	26.99	26.82	26.905	0.085	26.76	26.9	26.83	0.07	0.075	0.949342	YY	YY
I-F2-2	offspring 21	+	+	-	-	+	+	?Y	27.09	27.24	27.165	0.075	26.96	27.14	27.05	0.09	0.115	0.923382	YY	YY
I-F2-2	offspring 22	+	+	-	-	+	+	?Y	26.49	26.68	26.585	0.095	26.7	26.67	26.685	0.015	-0.1	1.07177	YY	YY
I-F2-2	offspring 23	+	+	-	-	+	+	?Y	27.58	27.75	27.665	0.085	26.45	26.57	26.51	0.06	1.155	0.449066	XY	XY
I-F2-2	offspring 24	+	+	-	-	+	+	?Y	26.65	26.71	26.68	0.03	26.68	26.31	26.495	0.185	0.185	0.879649	YY	YY
I-F2-2	offspring 25	+	+	-	-	+	+	?Y	27.67	27.82	27.745	0.075	26.47	26.96	26.715	0.245	1.03	0.48971	XY	XY
I-F2-2	offspring 26	+	+	-	-	+	+	?Y	27.75	27.64	27.695	0.055	26.72	26.73	26.725	0.005	0.97	0.510506	XY	XY
I-F2-2	offspring 27	+	+	-	-	+	+	?Y	27.79	27.84	27.815	0.025	28.11	28.03	28.07	0.04	-0.255	1.19334	YY	YY
I-F2-2	offspring 28	+	+	-	-	+	+	?Y	26.67	26.88	26.775	0.105	26.74	26.59	26.665	0.075	0.11	0.926588	YY	YY
I-F2-2	offspring 29	+	+	-	-	+	+	?Y	27.52	27.41	27.465	0.055	27.67	27.81	27.74	0.07	-0.275	1.20999	YY	YY
I-F2-2	offspring 30	+	+	-	-	+	+	?Y	26.65	26.86	26.755	0.105	26.92	26.57	26.745	0.175	0.01	0.993092	YY	YY
I-F2-2	offspring 31	+	+	-	-	+	+	?Y	27.42	27.22	27.32	0.1	25.93	26.8	26.365	0.435	0.955	0.515842	XY	XY
I-F2-2	offspring 32	+	+	-	-	+	+	?Y	26.65	26.67	26.66	0.01	26.73	26.52	26.625	0.105	0.035	0.976032	YY	YY
